# Capsular surveillance-guided phage cocktails against carbapenem-resistant *Klebsiella pneumoniae*

**DOI:** 10.64898/2026.11.13.766362

**Authors:** Chao Wang, Jingyi Nie, Min Wei, Xueru Tian, Yurou Sun, Yuan Zeng, Dawei Wei, Yuqin Song, Gang Zhang, Xiaobing Chu, Qiwen Yang, Zhemin Zhou, Linhuan Wu, Jie Feng

**Author notes:** Corresponding authors. E-mail addresses. These authors contributed equally: Chao Wang, Jingyi Nie, Xueru Tian, Min Wei.

## Abstract

Carbapenem-resistant *Klebsiella pneumoniae* (CRKP) is among the most urgent antimicrobial-resistance threats, yet its extraordinary capsular diversity has kept phage therapy locked in per-isolate matching — a process too slow and labor-intensive for routine use. Here we convert this specificity problem into a look-up problem. Interrogating 26,138 CRKP genomes from 96 countries, we show that capsular diversity collapses onto a tractable target list: 14 capsular locus (KL) types dominate contemporary circulation and jointly account for 67–77% of the CRKP burden in every WHO region, stably from 2010 to 2024 and after removal of sampling bias. We assembled a repository of 48 strictly lytic phages spanning all 14 types and organized it into capsule-defined modules: for eight KL types a single capsule-targeting phage sufficed to prevent resistant regrowth over 24 h, and for the remaining six a two-phage module pairs a capsule-targeting phage with a capsule-independent phage that recognizes the second receptor layer exposed upon capsule loss. We treated 28 clinical isolates, covering two distinct STs for each of the 14 KL types. Modules were assigned from the KL call alone, without isolate-level matching data. Growth was suppressed in every strain, and ST background had no significant effect in 12 of 14 types. These results establish capsule type, not lineage, as the operative unit of CRKP phage preparedness: a single rapid KL-typing step converts a diagnostic result into a therapeutic decision, providing a practical, lineage-agnostic route from surveillance to treatment.

---

Keywords: Carbapenem-resistant *Klebsiella pneumoniae*; phage therapy; capsular locus type; phage cocktail; sequence type
