## Supplementary material for "Capsular surveillance-guided phage cocktails against carbapenem-resistant *Klebsiella pneumoniae*": TableS1

### Sheet: Table S1
Table S1: Percentage of genomes with ARGs for respective antibiotics in each KL type
	Beta-lactam (exclude KPC, NDM, GES, and IMP)	Aminoglycoside	Macrolide	Fluoroquinolone	Tetracycline	Chloramphenicol	Colistin
KL51	100	93.82	64.34	49.68	38.43	35.18	0.55
KL102	100	92.29	17.49	64.94	41.49	10.65	0.32
KL112	100	91.6	32	51.4	22.2	10	0.6
KL17	100	81.43	46.35	16.19	49.05	17.3	0.32
KL25	99.83	86.98	30.05	65.11	34.72	26.21	1.34
KL10	99.61	85.88	47.25	49.8	31.57	34.12	0.98
KL24	99.54	86.9	44.05	46.93	34.48	25.46	0.46
KL64	99.54	86.17	40.82	60.21	41.71	22.18	0.44
KL2	99.52	89.92	49.71	59.5	39.83	47.6	0.38
KL15	99.19	88.17	58.51	63.53	38.41	21.39	0.81
KL47	98.9	76.93	28.73	28.36	29.82	9.98	0.24
KL107	98.93	98.08	55.82	4.94	5.41	63.71	0.18
KL106	93.51	98.26	78.28	2.96	8.23	74.74	0.06
KL62	96.84	82.7	50	62.03	65.82	13.5	0.84
