## Supplementary material for "Capsular surveillance-guided phage cocktails against carbapenem-resistant *Klebsiella pneumoniae*": TableS2

### Sheet: Sheet1
Table S2: Number of ST type genomes in CRKP of various WHO regions for each globally prevalent KL
WHO region	KL types	Simpson diversity indices	ST types	CRKP genome number for each ST
Americas	KL64	0.666429	ST147	547
Americas	KL64	0.666429	ST4843	248
Americas	KL64	0.666429	ST11	158
Americas	KL64	0.666429	ST395	42
Americas	KL64	0.666429	ST6873	23
Americas	KL64	0.666429	ST2096	14
Americas	KL64	0.666429	ST2497	9
Americas	KL64	0.666429	ST14	6
Americas	KL64	0.666429	ST30	4
Americas	KL64	0.666429	ST281	3
Americas	KL64	0.666429	ST3640	3
Americas	KL64	0.666429	ST42	3
Americas	KL64	0.666429	ST6958	3
Americas	KL64	0.666429	ST2358	2
Americas	KL64	0.666429	ST340	2
Americas	KL64	0.666429	ST505	2
Americas	KL64	0.666429	ST101	1
Americas	KL64	0.666429	ST1518	1
Americas	KL64	0.666429	ST1691	1
Americas	KL64	0.666429	ST1880	1
Americas	KL64	0.666429	ST20	1
Americas	KL64	0.666429	ST2461	1
Americas	KL64	0.666429	ST252	1
Americas	KL64	0.666429	ST5788	1
Americas	KL64	0.666429	ST6573	1
Americas	KL64	0.666429	ST6579	1
Western Pacific	KL64	0.104981	ST11	2485
Western Pacific	KL64	0.104981	ST147	75
Western Pacific	KL64	0.104981	ST14	13
Western Pacific	KL64	0.104981	ST2096	12
Western Pacific	KL64	0.104981	ST281	8
Western Pacific	KL64	0.104981	ST395	6
Western Pacific	KL64	0.104981	ST231	5
Western Pacific	KL64	0.104981	ST6242	4
Western Pacific	KL64	0.104981	ST656	4
Western Pacific	KL64	0.104981	ST751	3
Western Pacific	KL64	0.104981	ST30	2
Western Pacific	KL64	0.104981	ST4843	2
Western Pacific	KL64	0.104981	ST1	1
Western Pacific	KL64	0.104981	ST1640	1
Western Pacific	KL64	0.104981	ST17	1
Western Pacific	KL64	0.104981	ST1764	1
Western Pacific	KL64	0.104981	ST1880	1
Western Pacific	KL64	0.104981	ST20	1
Western Pacific	KL64	0.104981	ST2807	1
Western Pacific	KL64	0.104981	ST3984	1
Western Pacific	KL64	0.104981	ST505	1
South-East Asian	KL64	0.703822	ST147	108
South-East Asian	KL64	0.703822	ST395	33
South-East Asian	KL64	0.703822	ST2096	31
South-East Asian	KL64	0.703822	ST14	17
South-East Asian	KL64	0.703822	ST231	9
South-East Asian	KL64	0.703822	ST340	9
South-East Asian	KL64	0.703822	ST2497	5
South-East Asian	KL64	0.703822	ST4843	3
South-East Asian	KL64	0.703822	ST120	2
South-East Asian	KL64	0.703822	ST3392	1
South-East Asian	KL64	0.703822	ST3788	1
European	KL64	0.329428	ST147	678
European	KL64	0.329428	ST2096	52
European	KL64	0.329428	ST14	34
European	KL64	0.329428	ST6668	20
European	KL64	0.329428	ST395	12
European	KL64	0.329428	ST101	6
European	KL64	0.329428	ST11	3
European	KL64	0.329428	ST1237	3
European	KL64	0.329428	ST2497	3
European	KL64	0.329428	ST5859	3
European	KL64	0.329428	ST1880	2
European	KL64	0.329428	ST2084	2
European	KL64	0.329428	ST340	2
European	KL64	0.329428	ST42	2
European	KL64	0.329428	ST2	1
European	KL64	0.329428	ST2292	1
European	KL64	0.329428	ST231	1
European	KL64	0.329428	ST253	1
European	KL64	0.329428	ST281	1
European	KL64	0.329428	ST3519	1
European	KL64	0.329428	ST3566	1
European	KL64	0.329428	ST39	1
European	KL64	0.329428	ST505	1
European	KL64	0.329428	ST580	1
Eastern Mediterranean	KL64	0.574732	ST147	125
Eastern Mediterranean	KL64	0.574732	ST2096	87
Eastern Mediterranean	KL64	0.574732	ST395	7
Eastern Mediterranean	KL64	0.574732	ST20	5
Eastern Mediterranean	KL64	0.574732	ST14	3
Eastern Mediterranean	KL64	0.574732	ST101	2
Eastern Mediterranean	KL64	0.574732	ST3739	1
Eastern Mediterranean	KL64	0.574732	ST3740	1
Eastern Mediterranean	KL64	0.574732	ST3741	1
Eastern Mediterranean	KL64	0.574732	ST3742	1
Eastern Mediterranean	KL64	0.574732	ST636	1
African	KL64	0.53625	ST147	22
African	KL64	0.53625	ST2497	16
African	KL64	0.53625	ST540	1
African	KL64	0.53625	ST6787	1
Eastern Mediterranean	KL51	0.503105	ST231	58
Eastern Mediterranean	KL51	0.503105	ST16	18
Eastern Mediterranean	KL51	0.503105	ST6433	8
Eastern Mediterranean	KL51	0.503105	ST147	3
Western Pacific	KL51	0.527968	ST16	91
Western Pacific	KL51	0.527968	ST231	64
Western Pacific	KL51	0.527968	ST726	2
Western Pacific	KL51	0.527968	ST742	2
Western Pacific	KL51	0.527968	ST461	1
Western Pacific	KL51	0.527968	ST5611	1
Western Pacific	KL51	0.527968	ST781	1
South-East Asian	KL51	0.5443	ST16	241
South-East Asian	KL51	0.5443	ST231	218
South-East Asian	KL51	0.5443	ST147	16
South-East Asian	KL51	0.5443	ST2071	2
South-East Asian	KL51	0.5443	ST3608	1
South-East Asian	KL51	0.5443	ST3620	1
South-East Asian	KL51	0.5443	ST3789	1
South-East Asian	KL51	0.5443	ST3836	1
South-East Asian	KL51	0.5443	ST5912	1
Americas	KL51	0.626378	ST16	185
Americas	KL51	0.626378	ST231	59
Americas	KL51	0.626378	ST258	40
Americas	KL51	0.626378	ST147	24
Americas	KL51	0.626378	ST6821	6
Americas	KL51	0.626378	ST252	4
Americas	KL51	0.626378	ST1082	3
Americas	KL51	0.626378	ST6433	2
Americas	KL51	0.626378	ST133	1
Americas	KL51	0.626378	ST27	1
Americas	KL51	0.626378	ST3728	1
Americas	KL51	0.626378	ST6583	1
European	KL51	0.548868	ST231	107
European	KL51	0.548868	ST16	83
European	KL51	0.548868	ST252	8
European	KL51	0.548868	ST147	2
European	KL51	0.548868	ST3720	1
European	KL51	0.548868	ST6583	1
African	KL51	0.5	ST231	1
African	KL51	0.5	ST42	1
African	KL25	0.545833	ST2621	61
African	KL25	0.545833	ST17	53
African	KL25	0.545833	ST336	2
African	KL25	0.545833	ST607	2
African	KL25	0.545833	ST1454	1
African	KL25	0.545833	ST3184	1
Western Pacific	KL25	0.761354	ST11	47
Western Pacific	KL25	0.761354	ST17	27
Western Pacific	KL25	0.761354	ST2407	23
Western Pacific	KL25	0.761354	ST494	6
Western Pacific	KL25	0.761354	ST134	4
Western Pacific	KL25	0.761354	ST24	3
Western Pacific	KL25	0.761354	ST37	3
Western Pacific	KL25	0.761354	ST792	3
Western Pacific	KL25	0.761354	ST1015	1
Western Pacific	KL25	0.761354	ST1454	1
Western Pacific	KL25	0.761354	ST336	1
Western Pacific	KL25	0.761354	ST485	1
Western Pacific	KL25	0.761354	ST715	1
Western Pacific	KL25	0.761354	ST721	1
South-East Asian	KL25	0.3675	ST336	31
South-East Asian	KL25	0.3675	ST17	7
South-East Asian	KL25	0.3675	ST11	1
South-East Asian	KL25	0.3675	ST6805	1
European	KL25	0.720914	ST17	34
European	KL25	0.720914	ST326	29
European	KL25	0.720914	ST336	21
European	KL25	0.720914	ST461	4
European	KL25	0.720914	ST788	3
European	KL25	0.720914	ST11	1
European	KL25	0.720914	ST134	1
European	KL25	0.720914	ST875	1
Americas	KL25	0.791097	ST17	66
Americas	KL25	0.791097	ST258	48
Americas	KL25	0.791097	ST941	41
Americas	KL25	0.791097	ST134	25
Americas	KL25	0.791097	ST45	5
Americas	KL25	0.791097	ST3660	4
Americas	KL25	0.791097	ST132	3
Americas	KL25	0.791097	ST2850	3
Americas	KL25	0.791097	ST1084	1
Americas	KL25	0.791097	ST1454	1
Americas	KL25	0.791097	ST163	1
Americas	KL25	0.791097	ST27	1
Americas	KL25	0.791097	ST336	1
Americas	KL25	0.791097	ST4972	1
Americas	KL25	0.791097	ST5886	1
Americas	KL25	0.791097	ST6542	1
Americas	KL25	0.791097	ST6560	1
Americas	KL25	0.791097	ST721	1
Americas	KL25	0.791097	ST792	1
Americas	KL25	0.791097	ST873	1
Americas	KL25	0.791097	ST875	1
Eastern Mediterranean	KL25	0.346667	ST17	12
Eastern Mediterranean	KL25	0.346667	ST1552	1
Eastern Mediterranean	KL25	0.346667	ST336	1
Eastern Mediterranean	KL25	0.346667	ST73	1
Americas	KL2	0.493785	ST14	168
Americas	KL2	0.493785	ST25	25
Americas	KL2	0.493785	ST395	13
Americas	KL2	0.493785	ST11	8
Americas	KL2	0.493785	ST39	5
Americas	KL2	0.493785	ST15	4
Americas	KL2	0.493785	ST376	4
Americas	KL2	0.493785	ST1715	2
Americas	KL2	0.493785	ST78	2
Americas	KL2	0.493785	ST86	2
Americas	KL2	0.493785	ST17	1
Americas	KL2	0.493785	ST35	1
Americas	KL2	0.493785	ST65	1
Americas	KL2	0.493785	ST859	1
Americas	KL2	0.493785	ST881	1
Americas	KL2	0.493785	ST972	1
Americas	KL2	0.493785	ST993	1
Western Pacific	KL2	0.76629	ST14	61
Western Pacific	KL2	0.76629	ST65	39
Western Pacific	KL2	0.76629	ST86	27
Western Pacific	KL2	0.76629	ST25	26
Western Pacific	KL2	0.76629	ST375	3
Western Pacific	KL2	0.76629	ST15	2
Western Pacific	KL2	0.76629	ST395	2
Western Pacific	KL2	0.76629	ST5571	2
Western Pacific	KL2	0.76629	ST11	1
Western Pacific	KL2	0.76629	ST1109	1
Western Pacific	KL2	0.76629	ST27	1
Western Pacific	KL2	0.76629	ST304	1
Western Pacific	KL2	0.76629	ST35	1
Western Pacific	KL2	0.76629	ST380	1
Western Pacific	KL2	0.76629	ST520	1
South-East Asian	KL2	0.28746	ST14	79
South-East Asian	KL2	0.28746	ST15	6
South-East Asian	KL2	0.28746	ST65	3
South-East Asian	KL2	0.28746	ST78	2
South-East Asian	KL2	0.28746	ST86	2
South-East Asian	KL2	0.28746	ST101	1
South-East Asian	KL2	0.28746	ST628	1
European	KL2	0.681352	ST14	194
European	KL2	0.681352	ST395	140
European	KL2	0.681352	ST25	48
European	KL2	0.681352	ST78	8
European	KL2	0.681352	ST6329	6
European	KL2	0.681352	ST11	5
European	KL2	0.681352	ST39	5
European	KL2	0.681352	ST15	3
European	KL2	0.681352	ST380	3
European	KL2	0.681352	ST628	3
European	KL2	0.681352	ST86	3
European	KL2	0.681352	ST17	2
European	KL2	0.681352	ST110	1
European	KL2	0.681352	ST1788	1
European	KL2	0.681352	ST34	1
European	KL2	0.681352	ST35	1
European	KL2	0.681352	ST3663	1
European	KL2	0.681352	ST376	1
European	KL2	0.681352	ST461	1
European	KL2	0.681352	ST48	1
European	KL2	0.681352	ST493	1
European	KL2	0.681352	ST5829	1
European	KL2	0.681352	ST588	1
European	KL2	0.681352	ST859	1
European	KL2	0.681352	ST881	1
Eastern Mediterranean	KL2	0.68	ST14	21
Eastern Mediterranean	KL2	0.68	ST39	6
Eastern Mediterranean	KL2	0.68	ST48	4
Eastern Mediterranean	KL2	0.68	ST376	3
Eastern Mediterranean	KL2	0.68	ST15	2
Eastern Mediterranean	KL2	0.68	ST35	2
Eastern Mediterranean	KL2	0.68	ST17	1
Eastern Mediterranean	KL2	0.68	ST3663	1
African	KL2	0.272268	ST39	56
African	KL2	0.272268	ST1927	5
African	KL2	0.272268	ST14	2
African	KL2	0.272268	ST1788	2
African	KL2	0.272268	ST25	1
Americas	KL107	0.105311	ST258	1786
Americas	KL107	0.105311	ST512	47
Americas	KL107	0.105311	ST3359	21
Americas	KL107	0.105311	ST3795	5
Americas	KL107	0.105311	ST1199	4
Americas	KL107	0.105311	ST442	4
Americas	KL107	0.105311	ST418	3
Americas	KL107	0.105311	ST1537	2
Americas	KL107	0.105311	ST3631	2
Americas	KL107	0.105311	ST379	2
Americas	KL107	0.105311	ST6033	2
Americas	KL107	0.105311	ST1412	1
Americas	KL107	0.105311	ST15	1
Americas	KL107	0.105311	ST2694	1
Americas	KL107	0.105311	ST340	1
Americas	KL107	0.105311	ST3843	1
Americas	KL107	0.105311	ST3844	1
Americas	KL107	0.105311	ST6030	1
Americas	KL107	0.105311	ST6031	1
Americas	KL107	0.105311	ST6463	1
Americas	KL107	0.105311	ST6572	1
Americas	KL107	0.105311	ST868	1
Western Pacific	KL107	0.170799	ST258	30
Western Pacific	KL107	0.170799	ST1449	1
Western Pacific	KL107	0.170799	ST512	1
Western Pacific	KL107	0.170799	ST5491	1
European	KL107	0.385943	ST512	642
European	KL107	0.385943	ST258	150
European	KL107	0.385943	ST1519	23
European	KL107	0.385943	ST307	8
European	KL107	0.385943	ST554	8
European	KL107	0.385943	ST745	3
European	KL107	0.385943	ST868	3
European	KL107	0.385943	ST11	1
European	KL107	0.385943	ST1449	1
European	KL107	0.385943	ST3498	1
European	KL107	0.385943	ST3745	1
European	KL107	0.385943	ST999	1
Eastern Mediterranean	KL107	0.231111	ST512	39
Eastern Mediterranean	KL107	0.231111	ST258	6
South-East Asian	KL107	0	ST258	2
Western Pacific	KL47	0.0431164	ST11	1566
Western Pacific	KL47	0.0431164	ST4496	15
Western Pacific	KL47	0.0431164	ST3348	9
Western Pacific	KL47	0.0431164	ST5254	4
Western Pacific	KL47	0.0431164	ST182	1
Western Pacific	KL47	0.0431164	ST3069	1
Western Pacific	KL47	0.0431164	ST3627	1
Western Pacific	KL47	0.0431164	ST3684	1
Western Pacific	KL47	0.0431164	ST661	1
Western Pacific	KL47	0.0431164	ST751	1
Western Pacific	KL47	0.0431164	ST859	1
South-East Asian	KL47	0	ST39	1
Americas	KL47	0.75	ST11	5
Americas	KL47	0.75	ST116	2
Americas	KL47	0.75	ST133	2
Americas	KL47	0.75	ST1198	1
Americas	KL47	0.75	ST3744	1
Americas	KL47	0.75	ST661	1
European	KL47	0.666667	ST11	1
European	KL47	0.666667	ST3069	1
European	KL47	0.666667	ST437	1
Eastern Mediterranean	KL47	0.275148	ST11	22
Eastern Mediterranean	KL47	0.275148	ST2667	2
Eastern Mediterranean	KL47	0.275148	ST5029	1
Eastern Mediterranean	KL47	0.275148	ST751	1
Americas	KL102	0.220734	ST307	532
Americas	KL102	0.220734	ST147	46
Americas	KL102	0.220734	ST36	5
Americas	KL102	0.220734	ST2975	4
Americas	KL102	0.220734	ST997	4
Americas	KL102	0.220734	ST105	3
Americas	KL102	0.220734	ST377	3
Americas	KL102	0.220734	ST433	3
Americas	KL102	0.220734	ST20	2
Americas	KL102	0.220734	ST1272	1
Americas	KL102	0.220734	ST515	1
Americas	KL102	0.220734	ST941	1
Western Pacific	KL102	0.582819	ST307	68
Western Pacific	KL102	0.582819	ST15	14
Western Pacific	KL102	0.582819	ST105	3
Western Pacific	KL102	0.582819	ST147	3
Western Pacific	KL102	0.582819	ST1326	2
Western Pacific	KL102	0.582819	ST3335	2
Western Pacific	KL102	0.582819	ST36	2
Western Pacific	KL102	0.582819	ST395	2
Western Pacific	KL102	0.582819	ST11	1
Western Pacific	KL102	0.582819	ST1616	1
Western Pacific	KL102	0.582819	ST1653	1
Western Pacific	KL102	0.582819	ST1724	1
Western Pacific	KL102	0.582819	ST20	1
Western Pacific	KL102	0.582819	ST3247	1
Western Pacific	KL102	0.582819	ST34	1
Western Pacific	KL102	0.582819	ST37	1
Western Pacific	KL102	0.582819	ST3817	1
Western Pacific	KL102	0.582819	ST3822	1
Western Pacific	KL102	0.582819	ST587	1
Western Pacific	KL102	0.582819	ST6772	1
South-East Asian	KL102	0.433884	ST307	15
South-East Asian	KL102	0.433884	ST147	7
European	KL102	0.180264	ST307	426
European	KL102	0.180264	ST377	17
European	KL102	0.180264	ST2975	6
European	KL102	0.180264	ST10	5
European	KL102	0.180264	ST105	2
European	KL102	0.180264	ST3248	2
European	KL102	0.180264	ST36	2
European	KL102	0.180264	ST6580	2
European	KL102	0.180264	ST107	1
European	KL102	0.180264	ST147	1
European	KL102	0.180264	ST1583	1
European	KL102	0.180264	ST17	1
European	KL102	0.180264	ST3343	1
European	KL102	0.180264	ST3579	1
European	KL102	0.180264	ST4	1
European	KL102	0.180264	ST5002	1
European	KL102	0.180264	ST997	1
African	KL102	0.0831758	ST307	22
African	KL102	0.0831758	ST36	1
Eastern Mediterranean	KL102	0.680143	ST307	13
Eastern Mediterranean	KL102	0.680143	ST377	9
Eastern Mediterranean	KL102	0.680143	ST17	4
Eastern Mediterranean	KL102	0.680143	ST105	1
Eastern Mediterranean	KL102	0.680143	ST3755	1
Eastern Mediterranean	KL102	0.680143	ST45	1
Americas	KL15	0.726974	ST11	68
Americas	KL15	0.726974	ST340	34
Americas	KL15	0.726974	ST37	18
Americas	KL15	0.726974	ST502	13
Americas	KL15	0.726974	ST17	3
Americas	KL15	0.726974	ST678	3
Americas	KL15	0.726974	ST34	2
Americas	KL15	0.726974	ST345	2
Americas	KL15	0.726974	ST147	1
Americas	KL15	0.726974	ST152	1
Americas	KL15	0.726974	ST1640	1
Americas	KL15	0.726974	ST244	1
Americas	KL15	0.726974	ST2459	1
Americas	KL15	0.726974	ST3623	1
Americas	KL15	0.726974	ST6244	1
Americas	KL15	0.726974	ST6386	1
Americas	KL15	0.726974	ST883	1
Western Pacific	KL15	0.810821	ST11	37
Western Pacific	KL15	0.810821	ST340	14
Western Pacific	KL15	0.810821	ST37	13
Western Pacific	KL15	0.810821	ST5606	13
Western Pacific	KL15	0.810821	ST17	7
Western Pacific	KL15	0.810821	ST273	5
Western Pacific	KL15	0.810821	ST585	4
Western Pacific	KL15	0.810821	ST2052	2
Western Pacific	KL15	0.810821	ST659	2
Western Pacific	KL15	0.810821	ST1122	1
Western Pacific	KL15	0.810821	ST188	1
Western Pacific	KL15	0.810821	ST345	1
Western Pacific	KL15	0.810821	ST3623	1
Western Pacific	KL15	0.810821	ST685	1
Western Pacific	KL15	0.810821	ST815	1
European	KL15	0.572652	ST11	105
European	KL15	0.572652	ST340	20
European	KL15	0.572652	ST37	15
European	KL15	0.572652	ST6588	8
European	KL15	0.572652	ST34	6
European	KL15	0.572652	ST317	3
European	KL15	0.572652	ST678	3
European	KL15	0.572652	ST273	2
European	KL15	0.572652	ST3648	1
European	KL15	0.572652	ST383	1
European	KL15	0.572652	ST502	1
European	KL15	0.572652	ST883	1
South-East Asian	KL15	0.602517	ST11	82
South-East Asian	KL15	0.602517	ST340	46
South-East Asian	KL15	0.602517	ST502	14
South-East Asian	KL15	0.602517	ST37	4
South-East Asian	KL15	0.602517	ST273	3
South-East Asian	KL15	0.602517	ST3623	1
South-East Asian	KL15	0.602517	ST70	1
Eastern Mediterranean	KL15	0.576923	ST11	16
Eastern Mediterranean	KL15	0.576923	ST340	4
Eastern Mediterranean	KL15	0.576923	ST37	3
Eastern Mediterranean	KL15	0.576923	ST502	2
Eastern Mediterranean	KL15	0.576923	ST6665	1
African	KL15	0.714681	ST502	7
African	KL15	0.714681	ST340	6
African	KL15	0.714681	ST11	4
African	KL15	0.714681	ST273	1
African	KL15	0.714681	ST3623	1
Americas	KL106	0.0507047	ST258	795
Americas	KL106	0.0507047	ST418	5
Americas	KL106	0.0507047	ST42	5
Americas	KL106	0.0507047	ST6870	3
Americas	KL106	0.0507047	ST101	2
Americas	KL106	0.0507047	ST1084	1
Americas	KL106	0.0507047	ST1199	1
Americas	KL106	0.0507047	ST3587	1
Americas	KL106	0.0507047	ST4121	1
Americas	KL106	0.0507047	ST437	1
Americas	KL106	0.0507047	ST6034	1
Western Pacific	KL106	0.274586	ST258	152
Western Pacific	KL106	0.274586	ST101	8
Western Pacific	KL106	0.274586	ST11	7
Western Pacific	KL106	0.274586	ST147	3
Western Pacific	KL106	0.274586	ST15	3
Western Pacific	KL106	0.274586	ST1	2
Western Pacific	KL106	0.274586	ST1199	1
Western Pacific	KL106	0.274586	ST3632	1
Western Pacific	KL106	0.274586	ST3792	1
Western Pacific	KL106	0.274586	ST42	1
European	KL106	0.0284803	ST258	549
European	KL106	0.0284803	ST101	2
European	KL106	0.0284803	ST11	2
European	KL106	0.0284803	ST1084	1
European	KL106	0.0284803	ST147	1
European	KL106	0.0284803	ST42	1
European	KL106	0.0284803	ST5148	1
Eastern Mediterranean	KL106	0	ST101	1
South-East Asian	KL106	0.666667	ST101	1
South-East Asian	KL106	0.666667	ST340	1
South-East Asian	KL106	0.666667	ST42	1
Western Pacific	KL24	0.631117	ST15	63
Western Pacific	KL24	0.631117	ST11	24
Western Pacific	KL24	0.631117	ST45	15
Western Pacific	KL24	0.631117	ST13	3
Western Pacific	KL24	0.631117	ST1	2
Western Pacific	KL24	0.631117	ST29	2
Western Pacific	KL24	0.631117	ST5014	2
Western Pacific	KL24	0.631117	ST1537	1
Western Pacific	KL24	0.631117	ST20	1
Western Pacific	KL24	0.631117	ST5078	1
European	KL24	0.478813	ST11	490
European	KL24	0.478813	ST15	146
European	KL24	0.478813	ST45	44
European	KL24	0.478813	ST5000	7
European	KL24	0.478813	ST5001	5
European	KL24	0.478813	ST922	4
European	KL24	0.478813	ST1198	3
European	KL24	0.478813	ST3362	3
European	KL24	0.478813	ST5552	2
European	KL24	0.478813	ST1540	1
European	KL24	0.478813	ST2728	1
European	KL24	0.478813	ST3627	1
European	KL24	0.478813	ST3666	1
European	KL24	0.478813	ST3751	1
European	KL24	0.478813	ST4387	1
European	KL24	0.478813	ST6155	1
South-East Asian	KL24	0.542533	ST11	26
South-East Asian	KL24	0.542533	ST15	17
South-East Asian	KL24	0.542533	ST1537	1
South-East Asian	KL24	0.542533	ST20	1
South-East Asian	KL24	0.542533	ST45	1
Americas	KL24	0.697054	ST45	65
Americas	KL24	0.697054	ST15	64
Americas	KL24	0.697054	ST11	28
Americas	KL24	0.697054	ST20	7
Americas	KL24	0.697054	ST874	3
Americas	KL24	0.697054	ST4019	2
Americas	KL24	0.697054	ST29	1
Americas	KL24	0.697054	ST458	1
Americas	KL24	0.697054	ST461	1
Americas	KL24	0.697054	ST5391	1
Americas	KL24	0.697054	ST941	1
Eastern Mediterranean	KL24	0.458162	ST11	19
Eastern Mediterranean	KL24	0.458162	ST15	5
Eastern Mediterranean	KL24	0.458162	ST45	3
African	KL24	0.75	ST11	1
African	KL24	0.75	ST45	1
African	KL24	0.75	ST569	1
African	KL24	0.75	ST6155	1
Western Pacific	KL17	0.561224	ST101	9
Western Pacific	KL17	0.561224	ST1715	1
Western Pacific	KL17	0.561224	ST211	1
Western Pacific	KL17	0.561224	ST2601	1
Western Pacific	KL17	0.561224	ST37	1
Western Pacific	KL17	0.561224	ST435	1
European	KL17	0.155095	ST101	406
European	KL17	0.155095	ST2502	13
European	KL17	0.155095	ST6260	5
European	KL17	0.155095	ST1	3
European	KL17	0.155095	ST3321	3
European	KL17	0.155095	ST1685	2
European	KL17	0.155095	ST6514	2
European	KL17	0.155095	ST1015	1
European	KL17	0.155095	ST1789	1
European	KL17	0.155095	ST2015	1
European	KL17	0.155095	ST322	1
European	KL17	0.155095	ST3367	1
European	KL17	0.155095	ST3459	1
European	KL17	0.155095	ST6188	1
European	KL17	0.155095	ST870	1
South-East Asian	KL17	0.185	ST101	36
South-East Asian	KL17	0.185	ST401	2
South-East Asian	KL17	0.185	ST6260	2
Americas	KL17	0.492985	ST101	36
Americas	KL17	0.492985	ST6260	17
Americas	KL17	0.492985	ST211	2
Americas	KL17	0.492985	ST474	1
Eastern Mediterranean	KL17	0.114502	ST101	63
Eastern Mediterranean	KL17	0.114502	ST870	2
Eastern Mediterranean	KL17	0.114502	ST3321	1
Eastern Mediterranean	KL17	0.114502	ST5217	1
African	KL17	0.297521	ST101	9
African	KL17	0.297521	ST2017	2
South-East Asian	KL62	0.130797	ST48	27
South-East Asian	KL62	0.130797	ST39	1
South-East Asian	KL62	0.130797	ST791	1
Americas	KL62	0.572059	ST45	124
Americas	KL62	0.572059	ST348	22
Americas	KL62	0.572059	ST556	12
Americas	KL62	0.572059	ST48	5
Americas	KL62	0.572059	ST3727	4
Americas	KL62	0.572059	ST461	4
Americas	KL62	0.572059	ST1496	3
Americas	KL62	0.572059	ST17	3
Americas	KL62	0.572059	ST1061	2
Americas	KL62	0.572059	ST36	2
Americas	KL62	0.572059	ST441	2
Americas	KL62	0.572059	ST498	2
Americas	KL62	0.572059	ST664	2
Americas	KL62	0.572059	ST11	1
Americas	KL62	0.572059	ST15	1
Americas	KL62	0.572059	ST158	1
Americas	KL62	0.572059	ST160	1
Americas	KL62	0.572059	ST37	1
Americas	KL62	0.572059	ST5446	1
Americas	KL62	0.572059	ST791	1
Western Pacific	KL62	0.839312	ST45	29
Western Pacific	KL62	0.839312	ST15	24
Western Pacific	KL62	0.839312	ST48	14
Western Pacific	KL62	0.839312	ST2028	6
Western Pacific	KL62	0.839312	ST11	5
Western Pacific	KL62	0.839312	ST36	5
Western Pacific	KL62	0.839312	ST2667	3
Western Pacific	KL62	0.839312	ST6094	3
Western Pacific	KL62	0.839312	ST37	2
Western Pacific	KL62	0.839312	ST441	2
Western Pacific	KL62	0.839312	ST872	2
Western Pacific	KL62	0.839312	ST1061	1
Western Pacific	KL62	0.839312	ST2715	1
Western Pacific	KL62	0.839312	ST29	1
Western Pacific	KL62	0.839312	ST39	1
Western Pacific	KL62	0.839312	ST4024	1
Western Pacific	KL62	0.839312	ST461	1
Western Pacific	KL62	0.839312	ST485	1
Western Pacific	KL62	0.839312	ST5201	1
Western Pacific	KL62	0.839312	ST655	1
European	KL62	0.771763	ST48	43
European	KL62	0.771763	ST45	37
European	KL62	0.771763	ST461	12
European	KL62	0.771763	ST240	5
European	KL62	0.771763	ST556	5
European	KL62	0.771763	ST915	4
European	KL62	0.771763	ST348	3
European	KL62	0.771763	ST791	2
European	KL62	0.771763	ST101	1
European	KL62	0.771763	ST1164	1
European	KL62	0.771763	ST160	1
European	KL62	0.771763	ST17	1
European	KL62	0.771763	ST1728	1
European	KL62	0.771763	ST198	1
European	KL62	0.771763	ST2211	1
European	KL62	0.771763	ST2513	1
European	KL62	0.771763	ST253	1
European	KL62	0.771763	ST36	1
European	KL62	0.771763	ST37	1
European	KL62	0.771763	ST441	1
Eastern Mediterranean	KL62	0.72	ST45	2
Eastern Mediterranean	KL62	0.72	ST11	1
Eastern Mediterranean	KL62	0.72	ST39	1
Eastern Mediterranean	KL62	0.72	ST48	1
African	KL62	0.576177	ST39	10
African	KL62	0.576177	ST48	7
African	KL62	0.576177	ST348	2
Americas	KL10	0.780092	ST147	51
Americas	KL10	0.780092	ST76	14
Americas	KL10	0.780092	ST629	10
Americas	KL10	0.780092	ST26	6
Americas	KL10	0.780092	ST551	6
Americas	KL10	0.780092	ST941	6
Americas	KL10	0.780092	ST1128	4
Americas	KL10	0.780092	ST855	4
Americas	KL10	0.780092	ST1079	2
Americas	KL10	0.780092	ST198	2
Americas	KL10	0.780092	ST2167	2
Americas	KL10	0.780092	ST359	2
Americas	KL10	0.780092	ST1263	1
Americas	KL10	0.780092	ST240	1
Americas	KL10	0.780092	ST247	1
Americas	KL10	0.780092	ST253	1
Americas	KL10	0.780092	ST307	1
Americas	KL10	0.780092	ST528	1
Americas	KL10	0.780092	ST584	1
Americas	KL10	0.780092	ST6171	1
Americas	KL10	0.780092	ST876	1
Western Pacific	KL10	0.676958	ST15	102
Western Pacific	KL10	0.676958	ST147	29
Western Pacific	KL10	0.676958	ST11	25
Western Pacific	KL10	0.676958	ST76	9
Western Pacific	KL10	0.676958	ST1128	5
Western Pacific	KL10	0.676958	ST6150	5
Western Pacific	KL10	0.676958	ST12	3
Western Pacific	KL10	0.676958	ST876	3
Western Pacific	KL10	0.676958	ST1079	2
Western Pacific	KL10	0.676958	ST1263	1
Western Pacific	KL10	0.676958	ST1441	1
Western Pacific	KL10	0.676958	ST1944	1
Western Pacific	KL10	0.676958	ST2286	1
Western Pacific	KL10	0.676958	ST240	1
Western Pacific	KL10	0.676958	ST247	1
Western Pacific	KL10	0.676958	ST395	1
Western Pacific	KL10	0.676958	ST4	1
Western Pacific	KL10	0.676958	ST461	1
Western Pacific	KL10	0.676958	ST5613	1
South-East Asian	KL10	0.136327	ST147	65
South-East Asian	KL10	0.136327	ST231	2
South-East Asian	KL10	0.136327	ST15	1
South-East Asian	KL10	0.136327	ST297	1
South-East Asian	KL10	0.136327	ST5819	1
European	KL10	0.841121	ST34	33
European	KL10	0.841121	ST147	23
European	KL10	0.841121	ST247	7
European	KL10	0.841121	ST359	6
European	KL10	0.841121	ST1817	5
European	KL10	0.841121	ST187	5
European	KL10	0.841121	ST107	4
European	KL10	0.841121	ST307	3
European	KL10	0.841121	ST855	3
European	KL10	0.841121	ST943	3
European	KL10	0.841121	ST253	2
European	KL10	0.841121	ST551	2
European	KL10	0.841121	ST629	2
European	KL10	0.841121	ST76	2
European	KL10	0.841121	ST1079	1
European	KL10	0.841121	ST1441	1
European	KL10	0.841121	ST15	1
European	KL10	0.841121	ST2211	1
European	KL10	0.841121	ST252	1
European	KL10	0.841121	ST459	1
European	KL10	0.841121	ST584	1
Eastern Mediterranean	KL10	0.320312	ST147	13
Eastern Mediterranean	KL10	0.320312	ST187	2
Eastern Mediterranean	KL10	0.320312	ST63	1
African	KL10	0.277778	ST147	5
African	KL10	0.277778	ST6258	1
Eastern Mediterranean	KL112	0.0713306	ST15	26
Eastern Mediterranean	KL112	0.0713306	ST3622	1
European	KL112	0.0792832	ST15	140
European	KL112	0.0792832	ST147	5
European	KL112	0.0792832	ST2290	1
African	KL112	0.197531	ST15	8
African	KL112	0.197531	ST413	1
Americas	KL112	0.140797	ST15	98
Americas	KL112	0.140797	ST17	7
Americas	KL112	0.140797	ST1373	1
Western Pacific	KL112	0.120011	ST15	149
Western Pacific	KL112	0.120011	ST11	6
Western Pacific	KL112	0.120011	ST413	3
Western Pacific	KL112	0.120011	ST17	1
South-East Asian	KL112	0	ST15	53
