## Supplementary material for "Capsular surveillance-guided phage cocktails against carbapenem-resistant *Klebsiella pneumoniae*": TableS3

### Sheet: Sheet1
Table S3: Characteristics of the 48 sequenced Klebsiella phage genomes
Accession No.	No.	Genome (bp)	GC content	tRNA	Integrases & repressors	toxins or antibiotic_x001E_resistance genes	Closest relative	Closest relative acc.	%ANI	Family	Subfamily	Genus
NMDC60139381	RCIP0002	174324	41.93	1	-	-	Klebsiella phage Matisse	NC_028750	98.62	Straboviridae		Slopekvirus
NMDC60139397	RCIP0018	39764	53.36	0	-	-	Klebsiella phage K5-4	NC_047799	93.25	Autographiviridae	Studiervirinae	Przondovirus
NMDC60139398	RCIP0019	45530	50.49	0	-	-	Klebsiella phage NJR15	NC_048044	97.13	Drexlerviridae		Webervirus
NMDC60139402	RCIP0023	350174	31.76	6	-	-	Klebsiella phage K64-1	NC_027399	98.03			Alcyoneusvirus
NMDC60139403	RCIP0024	39974	53.03	0	-	-	Klebsiella phage 2044-307w	NC_047842	96.08	Autographiviridae	Studiervirinae	Przondovirus
NMDC60139407	RCIP0028	40519	52.99	0	-	-	Klebsiella phage vB_Kp1	NC_028688	93.86	Autographiviridae	Studiervirinae	Przondovirus
NMDC60139420	RCIP0041	44281	54.05	0	-	-	Klebsiella phage NTUH-K2044-K1-1	NC_025418	91.2	Autographiviridae	Slopekvirinae	Drulisvirus
NMDC60139421	RCIP0042	48450	50.39	0	-	-	Klebsiella phage TAH8	NC_048042	96.21	Drexlerviridae		Webervirus
NMDC60139425	RCIP0046	42891	53.77	0	-	-	Klebsiella phage F19	NC_023567	94.53	Autographiviridae	Slopekvirinae	Drulisvirus
NMDC60139426	RCIP0047	48366	48.95	0	-	-	Klebsiella phage vB_KpnM_KpV52	NC_041900	94.59			Jedunavirus
NMDC60139429	RCIP0050	49025	50.42	0	-	-	Klebsiella phage NJS1	NC_048024	97.02	Drexlerviridae		Webervirus
NMDC60139434	RCIP0055	48426	48.74	0	-	-	Klebsiella phage vB_KpnM_KpV52	NC_041900	91.22			Jedunavirus
NMDC60139443	RCIP0064	40593	52.41	0	-	-	Klebsiella phage SH-Kp 152410	NC_047908	96.83	Autographiviridae	Studiervirinae	Przondovirus
NMDC60139451	RCIP0072	43022	53.8	0	-	-	Klebsiella phage F19	NC_023567	95.37	Autographiviridae	Slopekvirinae	Drulisvirus
NMDC60139453	RCIP0074	40712	52.27	0	-	-	Klebsiella phage SH-Kp 152410	NC_047908	97.93	Autographiviridae	Studiervirinae	Przondovirus
NMDC60139462	RCIP0083	40607	52.38	0	-	-	Klebsiella phage SH-Kp 152410	NC_047908	97.34	Autographiviridae	Studiervirinae	Przondovirus
NMDC60139467	RCIP0088	43228	54.07	0	-	-	Klebsiella phage F19	NC_023567	95.22	Autographiviridae	Slopekvirinae	Drulisvirus
NMDC60139468	RCIP0089	45039	45.52	0	-	-	Escherichia phage ECBP5	NC_027330	90.58	Autographiviridae		Gajwadongvirus
NMDC60139470	RCIP0091	49089	48.78	0	-	-	Klebsiella phage vB_KpnM_KpV52	NC_041900	95.09			Jedunavirus
NMDC60139476	RCIP0097	49125	50.6	0	-	-	Klebsiella phage NJS1	NC_048024	96.3	Drexlerviridae		Webervirus
NMDC60139479	RCIP0100	48407	57.06	0	-	-	-	-	0	Unclassified		Unclassified
NMDC60139481	RCIP0102	167160	39.56	16	-	-	Klebsiella phage JD18	NC_028686	95.9	Straboviridae	Tevenvirinae	Jiaodavirus
NMDC60139484	RCIP0105	48965	50.35	0	-	-	Klebsiella phage NJR15	NC_048044	97	Drexlerviridae		Webervirus
NMDC60139485	RCIP0106	44225	54.02	0	-	-	Klebsiella phage KpV41	NC_028670	91.97	Autographiviridae	Slopekvirinae	Drulisvirus
NMDC60139486	RCIP0107	48504	50.65	0	-	-	Klebsiella phage vB_KpnS_Domnhall	NC_049835	95.89	Drexlerviridae		Webervirus
NMDC60139489	RCIP0110	43141	54.04	0	-	-	Klebsiella phage F19	NC_023567	95.25	Autographiviridae	Slopekvirinae	Drulisvirus
NMDC60147735	RCIP0125	48744	57.17	0	-	-	Klebsiella phage vB_Kp3	KT367887	94.297	Unclassified		Unclassified
NMDC60147784	RCIP0174	39532	52.69	0	-	-	Klebsiella phage vB_KpnP_K2044-HW	OP620754	86.583	Autographiviridae	Studiervirinae	Przondovirus
NMDC60147785	RCIP0175	156879	46.45	7	-	-	Klebsiella phage Menlow	MG428990	87.726	Ackermannviridae		Taipeivirus
NMDC60147792	RCIP0182	49058	50.09	0	-	-	Klebsiella phage vB_KvaS_F1M1D	OL744210	86.054	Drexlerviridae		Webervirus
NMDC60147793	RCIP0183	36868	48.15	0	-	-	Escherichia phage N7	MH717096	41.035	Unclassified		Unclassified
NMDC60147811	RCIP0201	48961	50.95	0	-	-	Klebsiella phage ABTNL-2	MZ221764	96.217	Drexlerviridae		Webervirus
NMDC60147824	RCIP0214	167575	39.53	15	-	-	Klebsiella phage JY1	OP734280	95.467	Straboviridae	Tevenvirinae	Jiaodavirus
NMDC20441245	RCIP1863	156774	46.41	6	-	-	Klebsiella phage Menlow	MG428990	85.731	Ackermannviridae		Taipeivirus
NMDC20441246	RCIP1864	155731	46.66	7	-	-	Klebsiella phage Menlow	MG428990	88.728	Ackermannviridae		Taipeivirus
NMDC20441247	RCIP1865	174224	41.89	1	-	-	Klebsiella phage vB_KpnM_VAC13	MZ322895	94.999	Straboviridae		Slopekvirus
NMDC20595831	RCIP0137	49042	50.45	0	-	-	Klebsiella phage NJS2	MH633485	87.872	Drexlerviridae		Webervirus
NMDC60139428	RCIP0049	43844	53.95	0	-	-	Klebsiella phage KpV71	NC_031246	95.12	Autographiviridae	Slopekvirinae	Drulisvirus
NMDC60139401	RCIP0022	49981	50.89	0	-	-	Klebsiella phage KPN N141	NC_047841	96.24	Drexlerviridae		Webervirus
NMDC60139399	RCIP0020	175556	41.87	1	-	-	Klebsiella phage Matisse	NC_028750	98.63	Straboviridae		Slopekvirus
NMDC60139411	RCIP0032	169730	39.47	16	-	-	Klebsiella phage JD18	NC_028686	97.55	Straboviridae	Tevenvirinae	Jiaodavirus
NMDC60139385	RCIP0006	174324	41.93	1	-	-	Klebsiella phage PMBT1	NC_042138	98.62	Straboviridae		Slopekvirus
NMDC60139387	RCIP0008	176767	41.71	1	-	-	Klebsiella phage Matisse	NC_028750	98.84	Straboviridae		Slopekvirus
NMDC60139391	RCIP0012	160366	46.65	6	-	-	Klebsiella phage May	NC_047900	97.35	Ackermannviridae		Taipeivirus
NMDC60139408	RCIP0029	40304	53.02	0	-	-	Klebsiella phage kpssk3	NC_048114	92.84	Autographiviridae	Studiervirinae	Przondovirus
NMDC60139388	RCIP0009	178407	41.63	1	-	-	Klebsiella phage PMBT1	NC_042138	98.1	Straboviridae		Slopekvirus
NMDC20595832	RCIP1866	158632	46.36	8	-	-	Klebsiella phage Menlow	MG428990	87.168	Ackermannviridae		Taipeivirus
NMDC20595833	RCIP0200	156875	46.45	7	-	-	Klebsiella phage Menlow	MG428990	87.727	Ackermannviridae		Taipeivirus
