## Supplementary material for "Capsular surveillance-guided phage cocktails against carbapenem-resistant *Klebsiella pneumoniae*": TableS4

### Sheet: Table S4
Table S4: Detailed information about the 65 K. pneumoniae strains used for phage-bacteria infection
Accession No.	No.	species	K_locus	ST	Virulence loci				Acquired ARGs
					Aerobactin	Salmochelin	RmpADC	rmpA2	Bla_acquired	Bla_ESBL_acquired	Bla_Carb_acquired	Bla_chr	AGly_acquired	Col_acquired	Flq_acquired	MLS_acquired	Phe_acquired	Tet_acquired
NMDC20568935	7610	Klebsiella pneumoniae	KL10	ST76	-	-	-	-	DHA-1	-	-	SHV-1^	aadA16*	-	qnrB4	-	-	tet(B).v2*;tetR
NMDC60251063	58410	Klebsiella pneumoniae	KL10	ST584	-	-	-	-	-	-	IMP-1^	SHV-168^	aadA6^	-	-	-	-	-
NMDC60316468	14710-2	Klebsiella pneumoniae	KL10	ST147	-	-	-	-	OXA-1	CTX-M-15	KPC-2	SHV-11^	aac(3)-IIa.v1^;aac(6')-Ib-cr.v2;strB.v1	-	-	-	CatB4.v1?	tet(A).v1
NMDC60191883	4-47	Klebsiella pneumoniae	KL10	ST11	-	-	-	-	TEM-1D.v1^	-	KPC-2	SHV-11	aadA2;rmtB	-	-	-	-	-
NMDC60316469	2210	Klebsiella pneumoniae	KL10	ST22	-	-	-	-	DHA-1;LAP-2;TEM-1D.v1^	CTX-M-14	-	SHV-11^	aac(3)-IId^;armA;strA.v1;strB.v1	-	qnrB4;qnrS1	mphE.v2;msrE	catII.2*	tet(A).v1;tet(D)
NMDC60316470	AH-28	Klebsiella pneumoniae	KL10	ST198
NMDC60316471	36u102	Klebsiella pneumoniae	KL102	ST36	-	-	-	-	DHA-1;OXA-1;TEM-1D.v1^	-	IMP-4;KPC-2	SHV-13*	aac(3)-IId^;aac(6')-Ib-cr.v2^;aadA2	-	qnrB4	Mrx;mphA	catB3.v2	-
NMDC60192272	8-375	Klebsiella pneumoniae	KL102	ST15	iuc 5	-	-	-	TEM-1D.v1^	CTX-M-14	KPC-2	SHV-28^	aac(3)-IId^;aadA2^;aph3-Ia.v1^;strA.v1*;strB.v1*?	-	qnrB2.v2^	Mrx;mphA	catA1^	tet(A).v1
NMDC60316472	8-358	Klebsiella pneumoniae	KL102	ST15	iuc 5	-	-	-	TEM-1D.v1^	CTX-M-14	KPC-2	SHV-28^	aac(3)-IId^;aadA2^;aph3-Ia.v1^;strA.v1*;strB.v1*?	-	-	Mrx;mphA	catA1^	tet(A).v1
NMDC60192268	8-334	Klebsiella pneumoniae	KL102	ST15	iuc 5	-	-	-	TEM-1D.v1^	CTX-M-14	KPC-2	SHV-28^	aac(3)-IId^;aadA2^;aph3-Ia.v1^;strA.v1;strB.v1?	-	qnrB2.v2^	Mrx;mphA	catA1^	tet(A).v1
NMDC20568934	258u106	Klebsiella pneumoniae	KL106	ST258	-	-	-	-	-	SHV-129?	KPC-2	-	aac(3)-IV;aac(6')-Ib'.v1;aph(4)-Ia;aph3-Ia.v1^	-	-	Mrx;mphA	catA1^;cmlA1*	-
NMDC60316473	Kp.004	Klebsiella pneumoniae	KL106	ST101	-	-	-	-	-	-	-	SHV-1^	-	-	-	-	-	-
NMDC60316474	EA70-2	Klebsiella pneumoniae	KL106	ST101	-	-	-	-	DHA-1	-	-	SHV-1^	aadA	-	qnrS1	-	-	tet(A).v1
NMDC60316475	TA1124	Klebsiella pneumoniae	KL106	ST258	-	-	-	-	-	-	KPC-2	-	aph3-Ia.v1^	-	-	Mrx;mphA	catA1^	-
NMDC60316476	258u107	Klebsiella pneumoniae	KL107	ST258	-	-	-	-	OXA-9.v1;TEM-1D.v1^	-	KPC-3	SHV-11	aac(6')-Ib'.v1*;aadA*;strA.v1^;strB.v1	-	-	-	-	-
NMDC20596659	I22	Klebsiella pneumoniae	KL107	ST442	-	-	-	-	LAP-2	CTX-M-14	-	SHV-110	-	-	qnrS1	-	-	tet(A).v1
NMDC20596660	I29	Klebsiella pneumoniae	KL107	ST442	-	-	-	-	LAP-2	CTX-M-14	-	SHV-110	-	-	qnrS1	-	-	tet(A).v1
NMDC60316477	15u112	Klebsiella pneumoniae	KL112	ST15	iuc 1	iro 1	rmp 1; KpVP-1 (truncated)	rmpA2_8-60%	-	CTX-M-15	-	SHV-28^	aac(3)-IIa.v1^;aadA2^	-	-	Mrx;mphA	catA1^	-
NMDC60316478	C7993	Klebsiella pneumoniae	KL112	ST17	-	-	-	-	TEM-1D.v1^	CTX-M-15	NDM-5	SHV-11^	aac(6')-Ib-cr.v2;aadA16*	-	-	Mrx;mphA	-	tet(A).v1
NMDC60316479	D10	Klebsiella pneumoniae	KL15	ST11	-	-	-	-	LAP-2;OXA-1;TEM-1D.v1^	CTX-M-15	NDM-1	SHV-11	aac(3)-IIa.v1^;aac(6')-Ib-cr.v2;aadA16*;aadA2^;aph3-Ia.v1^;strA.v1^;strB.v1	-	qnrB6^;qnrS1	Mrx;mphA	CatB4.v1?	tet(A).v2
NMDC60316480	203315	Klebsiella pneumoniae	KL15	ST2033	-	-	-	-	DHA-1;OXA-10;TEM-1D.v1^	CTX-M-3	KPC-2	SHV-33	aac(3)-IId^;aadA*	-	qnrB4	Mrx;mphA	cmlA5	tet(A).v1
NMDC60316481	37-1LV15	Klebsiella pneumoniae	KL15	ST37-1LV	-	-	-	-	-	-	-	SHV-11^	-	-	-	-	-	-
NMDC60316482	D6-9	Klebsiella pneumoniae	KL15	ST2033	-	-	-	-	DHA-1;OXA-10;TEM-1D.v1^	CTX-M-3	KPC-2	SHV-33	aac(3)-IId^;aadA*	-	qnrB4	Mrx;mphA	cmlA5	tet(A).v1
NMDC60316483	EA.48.1	Klebsiella pneumoniae	KL15	ST37	-	-	-	-	LAP-2	CTX-M-14	-	SHV-11.v1^	aac(3)-IId^	-	qnrS1	-	-	tet(A).v1
NMDC60316484	U139	Klebsiella pneumoniae	KL17	ST211-1LV	-	-	-	-	-	-	-	SHV-11^	-	-	-	-	-	-
NMDC20596669	U438	Klebsiella pneumoniae	KL17	ST101	-	-	-	-	-	-	-	SHV-1^	-	-	qnrS1	-	-	tet(A).v1
NMDC60251069	U146	Klebsiella pneumoniae	KL17	ST101	-	-	-	-	DHA-1	-	-	SHV-1^	-	-	qnrS1	-	-	tet(A).v1
NMDC20596670	I333	Klebsiella pneumoniae	KL17	ST903	-	-	-	-	-	-	-	OKP-B-41*	-	-	-	-	-	-
NMDC20596671	U436	Klebsiella pneumoniae	KL17	ST4998	-	-	-	-	-	-	-	SHV-1^	aac(3)-IId^;aac(6')-Ib-cr.v2;aadA16*;aph3-Ia.v1;strA.v1;strB.v1	-	qnrB2.v2^	Mrx;mphA	floR.v1*	tet(A).v1
NMDC60192256	8-41	Klebsiella pneumoniae	KL2	ST65	iuc 1	iro 1	rmp 1; KpVP-1 (truncated)	rmpA2_5-54%	-	-	-	SHV-11.v1^	-	-	-	-	-	-
NMDC60191832	7-50	Klebsiella pneumoniae	KL2	ST25	iuc 3 (truncated)	iro 3 (truncated)	rmp 3; ICEKp1	-	LAP-2;OXA-10	-	-	SHV-11.v1^	-	-	qnrS1	-	cmlA5;floR.v1	tet(A).v2
NMDC60191834	8-4	Klebsiella pneumoniae	KL2	ST25	-	iro 3 (truncated)	rmp 3; ICEKp1	-	-	-	-	SHV-11.v1^	-	-	-	-	-	-
NMDC60192265	8-256	Klebsiella pneumoniae	KL2	ST375	iuc 1	iro 1	rmp 1; KpVP-1	rmpA2_6-60%	-	-	-	SHV-1^	-	-	-	-	-	-
NMDC60192257	8-59	Klebsiella pneumoniae	KL2	ST86	iuc 1	iro 1	rmp 1; KpVP-1	rmpA2_9*-48%	-	-	-	SHV-1^	-	-	-	-	-	-
NMDC60192262	8-152	Klebsiella pneumoniae	KL2	ST374	iuc 1	iro 1	rmp 1; KpVP-1	rmpA2_9*-55%	-	-	-	SHV-1^	aac(6')-Ib-cr.v2;aadA16*;aph3-Ia.v1	-	-	Mrx;mphA	-	-
NMDC60251056	3724	Klebsiella pneumoniae	KL24	ST37	-	-	-	-	DHA-1	CTX-M-14	-	SHV-11.v1^	aac(3)-IId^;aadA2^;aph3-Ia.v1;rmtB;strA.v1^;strB.v1	-	qnrB4	-	-	tet(G).v1
NMDC60316485	1524-1	Klebsiella pneumoniae	KL24	ST15	iuc 1	-	-	rmpA2_6*-48%	DHA-1	CTX-M-3	-	-	armA;strA.v1;strB.v1	-	qnrB4	mphE.v2;msrE	-	-
NMDC60316486	124-2	Klebsiella pneumoniae	KL24	ST1	-	-	-	-	TEM-1D.v1^	SHV-12	NDM-1	-	aadA2^;rmtB	-	qnrA1^	Mrx;mphA	-	tet(A).v1;tet(G).v1
NMDC60251059	49425	Klebsiella pneumoniae	KL25	ST494	-	-	-	-	-	CTX-M-15	KPC-2	SHV-61	aac(3)-IId^;strA.v1*;strB.v1*	-	qnrS1	-	-	-
NMDC20568936	79225	Klebsiella pneumoniae	KL25	ST792	-	-	-	-	OXA-9.v1;TEM-1D.v1^	-	KPC-3	SHV-1*	-	-	-	-	-	-
NMDC60191882	4-42	Klebsiella pneumoniae	KL25	ST11	-	-	-	-	TEM-1D.v1^	SHV-12;SHV-12	KPC-2	-	aac(3)-IId^;aadA5	-	-	mphA	-	-
NMDC20568947	1725-1	Klebsiella pneumoniae	KL25	ST17	-	iro 3 (truncated)	rmp 3; ICEKp1 (truncated)	-	TEM-1D.v1^	CTX-M-3;CTX-M-65	KPC-2;NDM-1	-	aadA2^;ant(2'')-Ia;rmtB;strA.v1*;strB.v1*	-	qnrS1	-	-	-
NMDC60316487	1725-2	Klebsiella pneumoniae	KL25	ST11	-	-	-	-	LAP-2	CTX-M-14	-	SHV-11^	aac(3)-IId^;strA.v1^	-	qnrS1	-	-	tet(A).v1;tet(D)
NMDC60316488	1-131	Klebsiella pneumoniae	KL25	ST11	-	-	-	-	TEM-1D.v1^	-	KPC-2	-	aac(3)-IId^;aadA2;aadA5	-	-	Mrx;mphA	-	-
NMDC60316489	4-24	Klebsiella pneumoniae	KL25	ST11	-	-	-	-	TEM-1D.v1^	-	KPC-2	-	aac(3)-IId^;aadA2;aadA5	-	-	Mrx;mphA	-	-
NMDC60316490	541	Klebsiella pneumoniae	KL47	ST11	iuc 1	-	rmp 1; KpVP-1	rmpA2_4*-34%	TEM-1D.v1^	CTX-M-65;SHV-12	KPC-2	-	rmtB	-	-	-	catII.2*	-
NMDC60316491	1147-1	Klebsiella pneumoniae	KL47	ST11	iuc 1	-	-	rmpA2_8*	OXA-1;TEM-1D.v1^	CTX-M-15;CTX-M-65	KPC-2	SHV-11.v1^	aac(6')-Ib-cr.v2;aadA2;aph3-Ia.v1^;rmtB	-	-	-	CatB4.v1;catII.2*	tet(A).v1
NMDC20568941	334847	Klebsiella pneumoniae	KL47	ST3348	-	-	-	-	-	CTX-M-14^	KPC-2	-	aac(3)-IIa.v1^;aadA2	-	-	Mrx;mphA	-	-
NMDC60251044	1147-2	Klebsiella pneumoniae	KL47	ST11	-	-	-	-	TEM-1D.v1^	CTX-M-65;SFO-1;SFO-1.v1;SHV-12	IMP-4;KPC-2	-	aac(3)-IId^;aadA2;ant(2'')-Ia;armA;rmtB;strA.v1;strB.v1	-	qnrS1	mphE.v2;msrE	cmlA4*;floR.v1?	tet(A).v2
NMDC60316492	A417	Klebsiella pneumoniae	KL47	ST11	-	-	-	-	DHA-1;TEM-1D.v1^	-	KPC-2	SHV-11	aac(3)-IId^;aph3-Ia.v1;armA;strA.v1^;strB.v1	-	qnrB4	Mrx*;mphA;mphE.v2;msrE	-	tet(B).v2*;tetR
NMDC60316493	1651	Klebsiella pneumoniae	KL51	ST16	-	-	-	-	DHA-1;OXA-1	-	-	SHV-1	aac(6')-Ib-cr.v2^	-	qnrB4	-	catB3.v2	tet(A).v1
NMDC60316494	23151	Klebsiella pneumoniae	KL51	ST231	-	-	-	-	TEM-1D.v1^	CTX-M-3	-	SHV-1^	aac(6')-Ib-cr.v2;aadA16*;aadA2^	-	qnrB2.v2^	Mrx;mphA	floR.v1	tet(A).v2
NMDC20568939	25851	Klebsiella pneumoniae	KL51	ST258	-	-	-	-	-	CTX-M-14;SHV-12	KPC-2;NDM-1	-	aac(3)-IV;aac(6')-Ib'.v1;aadA*;aadA2;aph(4)-Ia;aph3-Ia.v1^	-	qnrS1	Mrx;mphA	catA1^;cmlA1*	-
NMDC60316495	KP47	Klebsiella pneumoniae	KL51	ST432	-	-	2	-	-	-	-	-	-	-	-	-	-	-
NMDC60316496	A1121	Klebsiella pneumoniae	KL51	ST258	-	-	-	-	TEM-1D.v1^	-	KPC-2	-	aac(3)-IV;aac(6')-Ib'.v1;aadA^;aph(4)-Ia;aph3-Ia.v1^	-	-	Mrx;mphA	catA1^;cmlA1*	-
NMDC20568930	3662	Klebsiella pneumoniae	KL62	ST36	iuc 1	iro 1	rmp 1; KpVP-1	rmpA2_2-54%	-	-	-	SHV-11^	-	-	-	-	-	-
NMDC60316497	MA80-2	Klebsiella pneumoniae	KL62	ST36	iuc 1	iro 1	rmp 1; KpVP-1	rmpA2_2-54%	-	-	-	SHV-11.v1^	-	-	-	-	-	-
NMDC60316498	55662	Klebsiella pneumoniae	KL62	ST556	-	-	-	-	LAP-2	CTX-M-14	-	SHV-11^	aac(3)-IId^	-	qnrS1	-	-	tet(A).v1
NMDC60251060	50564	Klebsiella pneumoniae	KL64	ST505	iuc 3	iro 3 (truncated)	rmp 3; ICEKp1	-	-	-	-	SHV-108	-	-	-	-	-	-
NMDC60316499	14764	Klebsiella pneumoniae	KL64	ST147	-	-	-	-	LAP-2;TEM-1D.v1^	CTX-M-65*	KPC-2	SHV-11^	rmtB	-	qnrS1	-	catII.2*	-
NMDC60316500	202	Klebsiella pneumoniae	KL64	ST11	iuc 1	-	-	rmpA2_3-47%	-	CTX-M-65	KPC-2	-	-	-	-	-	-	-
NMDC60316501	1164-2	Klebsiella pneumoniae	KL64	ST11	-	-	-	-	TEM-1D.v1^	SHV-12	KPC-2	-	aac(3)-IId^;aadA2;rmtB	-	-	-	-	-
NMDC60251048	176464	Klebsiella pneumoniae	KL64	ST1764	iuc 1	iro 1	rmp 1; KpVP-1 (truncated)	rmpA2_5-54%	-	-	-	SHV-71	-	-	-	-	-	-
NMDC60192253	6-250	Klebsiella pneumoniae	KL64	ST11	iuc 1	-	-	rmpA2_8*-60%	DHA-1;OXA-1;TEM-1D.v1^	CTX-M-15	KPC-2	SHV-11;SHV-11^;SHV-11^	aac(6')-Ib-cr.v2;aadA2^;aph3-Ia.v1^;armA	-	qnrB4	Mrx;mphA;mphE.v2;msrE	CatB4.v1	tet(A).v1
NMDC60316502	8-54	Klebsiella pneumoniae	KL64	ST11	iuc 1	iro 1 (incomplete)	-	rmpA2_3*-15%	-	-	KPC-2	SHV-11;SHV-11^	-	-	-	-	-	-
