## Supplementary material for "Capsular surveillance-guided phage cocktails against carbapenem-resistant *Klebsiella pneumoniae*": TableS5

### Sheet: Sheet1
Table S5: Comparative genomic analysis of acapsular (Cap⁻) mutants derived from 14 KL types, revealing mutations associated with capsule biosynthesis.
KL types	Strain	Associated gene	Mutation type	Position	Putative function
KL106	258u106	wzi	deletion	-732_-410	Regulate wzi gene
KL102	36U102	galE	deletion	868_872	Nucleotide sugar metabolism
KL2	8-41	rfaH	deletion	123_221	Regulate CPS synthesis
KL15	D10	wcaJ	insertion	552	CPS gene cluster
KL51	1651	wza	insertion	485	CPS gene cluster
KL64	202	wzi	deletion	all	CPS gene cluster
	202	wza	deletion	1_664	CPS gene cluster
KL47	1147-1	wcaJ	deletion	234_234	CPS gene cluster
	1147-1	rmlB	deletion	1_27	CPS gene cluster
	1147-1	rmlB	SNP	143, 171, 180, 184, 423, 480, 534, 549, 855, 885, 888	CPS gene cluster
KL10	14710-2	wcaN	deletion	585_585	CPS gene cluster
KL112	15U112	galF	SNP	213, 261, 345, 381, 519, 609, 618, 660, 789, 819, 876	CPS gene cluster
	15U112	cpsACP	SNP	42, 76, 99, 159, 183, 189, 207, 219, 222, 282, 287, 288, 292, 296, 297, 303, 306, 309, 310, 311, 312, 322, 333, 342, 348, 486, 504, 507, 516, 528, 564, 623	CPS gene cluster
	15U112	wzi	SNP	27, 48, 65, 156, 165, 177, 181, 192, 204, 207, 213, 216, 231, 237, 240, 243, 366, 394, 396, 399, 400, 402, 414, 423, 444, 456, 465, 471, 501, 504, 507, 510, 516, 519, 528, 531, 543, 552, 564, 570, 573, 579, 582, 597, 612, 654, 657, 666, 672, 681, 684, 690, 693, 696, 700, 702, 717, 723, 729, 730, 732, 744, 756, 762, 780, 789, 795, 796, 801, 804, 807, 810, 813, 822, 825, 828, 831, 837, 852, 855, 85…	CPS gene cluster
	15U112	gnd	SNP	114, 126, 156, 165, 180, 192, 204, 207, 237, 240, 243, 273, 324, 342, 345, 381, 396, 426, 432, 450, 451, 453, 462, 471, 477, 480, 489, 495, 510, 528, 534, 567, 594, 609, 624, 630, 649, 657, 669, 771, 840, 852, 924, 963, 981, 990, 993, 1053, 1083, 1116, 1173, 1206, 1221, 1227, 1236, 1290, 1299, 1311, 1329, 1365, 1381	CPS gene cluster
	15U112	manC	SNP	6, 27, 69, 111, 218, 225, 288, 300, 309, 498, 501, 541, 555, 621, 711, 735, 747, 798, 858, 860, 861, 951, 960, 970, 1035, 1041, 1140, 1188, 1215, 1239, 1245, 1326	CPS gene cluster
	15U112	manB	SNP	252, 270, 282, 297, 366, 441, 567, 591, 627, 819, 837, 843, 873, 993, 1071, 1083, 1155, 1161, 1176	CPS gene cluster
	15U112	ugd	SNP	49, 57, 138, 210, 213, 216, 222, 255, 336, 378, 420, 427, 459, 462, 480, 492, 510, 552, 570, 678, 723, 726, 747, 765, 784, 894, 930, 1044, 1071, 1077, 1080, 1095, 1114, 1116, 1125, 1128, 1131, 1137, 1140, 1158	CPS gene cluster
KL25	1725-1	wcaJ	SNP	975	CPS gene cluster
KL62	3662	galF	SNP	189, 192, 210, 231, 291, 345, 522, 699, 702, 838, 885	CPS gene cluster
	3662	cpsACP	SNP	189, 195, 270, 273, 276, 282, 287, 288, 292, 293, 296, 297, 303, 309, 310, 311, 312, 322, 333, 342, 348, 471, 495, 504, 507, 516, 612, 624	CPS gene cluster
	3662	wzi	SNP	129, 177, 178, 180, 207, 213, 216, 219, 237, 249, 261, 262, 264, 273, 276, 285, 309, 312, 318, 321, 324, 351, 357, 366, 369, 375, 396, 423, 447, 459, 474, 477, 480, 489, 492, 498, 513, 522, 534, 546, 549, 558, 561, 588, 594, 597, 609, 627, 628, 651, 663, 759, 771, 777, 780, 781, 783, 795, 798, 807, 811, 813, 816, 837, 840, 843, 846, 873, 876, 877, 882, 883, 885, 890, 891, 900, 903, 906, 909, 912,…	CPS gene cluster
	3662	wzi	deletion	926_927, 933_933, 937_939, 1377_1377	CPS gene cluster
	3662	wzi	insertion	1380	CPS gene cluster
	3662	wza	SNP	36, 78, 138, 145, 147, 150, 156, 159, 174, 175, 180, 183, 189, 192, 195, 201, 216, 225, 234, 237, 238, 240, 267, 288, 297, 300, 303, 309, 315, 327, 330, 333, 345, 348, 360, 372, 411, 429, 435, 447, 450, 453, 456, 459, 489, 498, 501, 505, 507, 519, 525, 528, 539, 540, 549, 552, 561, 564, 567, 574, 576, 579, 580, 582, 591, 600, 603, 606, 609, 617, 624, 627, 639, 642, 643, 645, 648, 657, 672, 696, 6…	CPS gene cluster
	3662	wza	deletion	420_420, 666_666, 912_912	CPS gene cluster
	3662	wza	insertion	423, 670, 908	CPS gene cluster
	3662	gnd	SNP	9, 36, 48, 58, 63, 78, 105, 117, 126, 138, 141, 153, 160, 180, 192, 207, 213, 237, 240, 243, 324, 342, 345, 381, 399, 417, 426, 432, 450, 451, 453, 462, 471, 477, 480, 489, 504, 513, 525, 528, 534, 594, 609, 624, 630, 649, 657, 669, 771, 840, 852, 924, 963, 981, 990, 993, 1053, 1116, 1161, 1164, 1173, 1206, 1215, 1221, 1299, 1311, 1365, 1383, 1401	CPS gene cluster
	3662	ugd	SNP	57, 78, 81, 138, 198, 312, 336, 357, 723, 759, 784, 864, 942, 996, 1014, 1035, 1038, 1041, 1047, 1060, 1061, 1125, 1131, 1158	CPS gene cluster
	3662	manB	SNP	636, 706, 744, 756, 834	CPS gene cluster
KL24	3724	wcuV	deletion	1097_1097	CPS gene cluster
KL107	I22	wbaP	SNP	329	CPS gene cluster
KL17	U146	wzc	SNP	1967	CPS gene cluster
