## Supplementary material for "Capsular surveillance-guided phage cocktails against carbapenem-resistant *Klebsiella pneumoniae*": TableS6

### Sheet: Sheet1
Table S6: Comparative genomic analysis of KL64 mutants derived from a two-step strain with defects in CPS and LPS
KL types	Wild strain	Mutated strain	Strain level	Associated gene	Mutation type	Position	Putative function
KL64	202	202-	first step mutaion	wzi	deletion	all	CPS gene cluster
		202-	first step mutaion	wza	deletion	1_664	CPS gene cluster
		202a	second step mutation	Within the waa/LPS core operon, adjacent to waaQ	insertion	314	LPS biosynthesis
		202b	second step mutation	Within the waa/LPS core operon, adjacent to waaQ	insertion	314	LPS biosynthesis
		202c	second step mutation	Within the waa/LPS core operon, adjacent to waaQ	insertion	314	LPS biosynthesis
		20201	second step mutation	Within the waa/LPS core operon, adjacent to waaQ	deletion	362_439	LPS biosynthesis
		20202	second step mutation	Within the waa/LPS core operon, adjacent to waaQ	deletion	362_439	LPS biosynthesis
		20203	second step mutation	Within the waa/LPS core operon, adjacent to waaQ	deletion	362_439	LPS biosynthesis
